# MSIsensor-pro: fast, accurate and matched-normal-sample-free detection of microsatellite instability

**DOI:** 10.1101/2020.01.08.899633

**Authors:** Peng Jia, Xiaofei Yang, Li Guo, Bowen Liu, Jiadong Lin, Hao Liang, Jianyong Sun, Chengsheng Zhang, Kai Ye

## Abstract

We developed MSIsensor-pro (https://github.com/xjtu-omics/msisensor-pro), an open-source single sample microsatellite instability (MSI) scoring method for research and clinical applications. MSIsensor-pro introduces a multinomial distribution model to quantify polymerase slippages for each tumor sample and a discriminative sites selection method to enable MSI detection without matched normal samples. For samples of various sequencing depths and tumor purities, MSIsensor-pro significantly outperformed the current leading methods in terms of both accuracy and computational cost.
