## Supplementary Table 10 for "MSIsensor-pro: fast, accurate and matched-normal-sample-free detection of microsatellite instability"

### Sheet: top
AUC of top N DMS sites for MSI calling
SitesNumber(N)	STAD	CRC	UCEC	ALL
1	0.9795	0.9156	0.9562	0.9561
2	0.9997	0.9736	0.9627	0.9768
5	0.9998	0.9804	0.9811	0.9863
10	0.9996	0.9869	0.9877	0.9911
20	0.9999	0.9864	0.9941	0.994
50	1	0.9854	0.9921	0.9929
100	1	0.992	0.9908	0.9939
200	1	0.9979	0.991	0.9948
500	1	0.9987	0.9904	0.9949
1000	1	0.9976	0.9908	0.9948

### Sheet: random
AUC of random N DMS sites for MSI calling, random test was implemented 10 times
sitesNumber	STAD	CRC	UCEC	ALL
1	0.7906+-0.0195	0.7348+-0.025	0.6966+-0.025	0.7314+-0.0142
2	0.8977+-0.0226	0.8184+-0.0181	0.7994+-0.013	0.8319+-0.0086
5	0.968+-0.0152	0.9447+-0.0067	0.9125+-0.0079	0.9367+-0.0063
10	0.9888+-0.0065	0.9709+-0.0086	0.9532+-0.0058	0.9687+-0.0042
20	0.997+-0.0026	0.9789+-0.004	0.9762+-0.0052	0.9839+-0.0032
50	0.9989+-0.0014	0.9878+-0.0056	0.9858+-0.0021	0.9902+-0.0018
100	0.9997+-0.0003	0.9908+-0.0043	0.9875+-0.0024	0.992+-0.0018
200	0.9996+-0.0003	0.9921+-0.0038	0.9885+-0.0013	0.9923+-0.0013
500	0.9998+-0.0001	0.9957+-0.0021	0.9896+-0.0012	0.9936+-0.0011
1000	0.9997+-0.0001	0.9965+-0.0014	0.9889+-0.0011	0.9935+-0.0008

### Sheet: randomDetail
AUC of random N DMS sites for MSI calling, random test was implemented 10 times
sitesNumber_randomID	STAD	CRC	UCEC	ALL
1_0	0.8109	0.7426	0.7285	0.7544
1_1	0.7476	0.7268	0.6962	0.7187
1_2	0.7723	0.7535	0.7122	0.739
1_3	0.8137	0.7461	0.7047	0.7434
1_4	0.8022	0.7323	0.6667	0.7193
1_5	0.7815	0.7919	0.6678	0.7282
1_6	0.8061	0.6968	0.7438	0.7514
1_7	0.8005	0.7229	0.6973	0.7304
1_8	0.7916	0.7076	0.6735	0.7132
1_9	0.7798	0.7278	0.6751	0.7162
2_0	0.9017	0.8535	0.8084	0.8454
2_1	0.9001	0.8044	0.8133	0.8354
2_2	0.8823	0.8175	0.7751	0.8161
2_3	0.9065	0.8183	0.7876	0.8298
2_4	0.8763	0.8155	0.8125	0.8323
2_5	0.9335	0.779	0.7817	0.8247
2_6	0.8526	0.8301	0.8054	0.8252
2_7	0.9295	0.831	0.8033	0.844
2_8	0.8967	0.8175	0.8113	0.8374
2_9	0.8979	0.8176	0.7953	0.8287
5_0	0.9685	0.9582	0.9062	0.9392
5_1	0.99	0.9435	0.9126	0.9429
5_2	0.9651	0.942	0.8968	0.9273
5_3	0.935	0.9522	0.9104	0.9281
5_4	0.9839	0.944	0.9232	0.9456
5_5	0.9709	0.9445	0.9165	0.9384
5_6	0.9565	0.9367	0.9149	0.9314
5_7	0.9694	0.9509	0.9233	0.9451
5_8	0.9827	0.938	0.9042	0.935
5_9	0.9578	0.9374	0.9167	0.9341
10_0	0.984	0.9721	0.9506	0.9668
10_1	0.9893	0.9641	0.9436	0.9629
10_2	0.9892	0.9639	0.9526	0.9665
10_3	0.9904	0.9783	0.9552	0.9711
10_4	0.9755	0.963	0.9541	0.9634
10_5	0.992	0.971	0.9533	0.9696
10_6	0.9973	0.9717	0.9579	0.9739
10_7	0.9907	0.9785	0.9663	0.977
10_8	0.9819	0.9885	0.9485	0.9692
10_9	0.9981	0.9584	0.9495	0.967
20_0	0.9987	0.9774	0.9738	0.9823
20_1	0.9991	0.9786	0.9763	0.985
20_2	0.9978	0.9764	0.9705	0.9809
20_3	0.9989	0.976	0.9664	0.9789
20_4	0.9996	0.9847	0.9853	0.9904
20_5	0.9978	0.9833	0.9806	0.9863
20_6	0.9922	0.9786	0.9785	0.9838
20_7	0.9919	0.9717	0.9748	0.9804
20_8	0.9977	0.9851	0.9746	0.9851
20_9	0.996	0.9771	0.9815	0.986
50_0	0.9994	0.9859	0.9896	0.9911
50_1	0.9999	0.9879	0.9839	0.9898
50_2	0.9983	0.9811	0.9845	0.9879
50_3	1	0.9843	0.9858	0.9897
50_4	0.9991	0.9876	0.9844	0.9894
50_5	0.9998	0.9952	0.9872	0.9929
50_6	0.9951	0.9802	0.9887	0.9893
50_7	0.9982	0.996	0.9868	0.9923
50_8	0.9993	0.9842	0.9825	0.9873
50_9	0.9999	0.9954	0.9846	0.992
100_0	0.9991	0.9875	0.9903	0.9925
100_1	0.9996	0.9897	0.9883	0.9925
100_2	1	0.9986	0.9863	0.9942
100_3	0.9996	0.9865	0.9824	0.9883
100_4	0.9998	0.9905	0.9842	0.9908
100_5	1	0.9941	0.9886	0.9928
100_6	0.9996	0.9843	0.9879	0.9902
100_7	0.9999	0.9928	0.9888	0.993
100_8	1	0.988	0.9875	0.9914
100_9	0.9998	0.9962	0.9904	0.9947
200_0	0.9994	0.9875	0.9896	0.9915
200_1	0.999	0.9965	0.9891	0.9939
200_2	0.9997	0.9961	0.9894	0.9936
200_3	0.9999	0.9967	0.9895	0.9938
200_4	0.9997	0.9891	0.9866	0.991
200_5	1	0.9936	0.9875	0.9921
200_6	0.9997	0.9894	0.9885	0.9907
200_7	0.9997	0.9887	0.9858	0.9906
200_8	0.9994	0.9959	0.9902	0.994
200_9	0.9991	0.9874	0.9885	0.9916
500_0	0.9997	0.9976	0.9899	0.9942
500_1	0.9995	0.9989	0.992	0.9959
500_2	0.9998	0.9943	0.9906	0.9937
500_3	0.9998	0.9939	0.9887	0.9925
500_4	0.9998	0.9961	0.9901	0.9942
500_5	0.9999	0.9926	0.9896	0.993
500_6	0.9997	0.9973	0.9904	0.9947
500_7	0.9997	0.9959	0.9887	0.993
500_8	0.9997	0.9926	0.9889	0.9926
500_9	0.9999	0.9976	0.9874	0.9926
1000_0	0.9995	0.9966	0.9895	0.994
1000_1	0.9997	0.9978	0.9892	0.9943
1000_2	0.9997	0.9976	0.9902	0.9945
1000_3	0.9998	0.9982	0.9901	0.9946
1000_4	0.9998	0.9977	0.9877	0.9932
1000_5	0.9998	0.995	0.9872	0.9923
1000_6	0.9997	0.9959	0.9884	0.9931
1000_7	0.9996	0.997	0.9885	0.9928
1000_8	0.9996	0.9956	0.9876	0.9926
1000_9	0.9999	0.9935	0.9906	0.9938
